# Behavioural and neural limits in competitive decision making: The roles of outcome, opponency and observation

**DOI:** 10.1101/571257

**Authors:** Benjamin James Dyson, Ben Albert Steward, Tea Meneghetti, Lewis Forder

## Abstract

To understand the boundaries we set for ourselves in terms of environmental responsibility during competition, we examined a neural index of outcome valence (feedback-related negativity; FRN) in relation to earlier indices of visual attention (N1), later indices of motivational significance (P3), and, eventual behaviour. In Experiment 1 (*n*=36), participants either were (*play*) or were not (*observe*) responsible for action selection. In Experiment 2 (*n*=36), opponents additionally either could (*exploitable*) or could not (*unexploitable*) be beaten. Various failures in reinforcement learning expression were revealed including large-scale approximations of random behaviour. Against unexploitable opponents, N1 determined the extent to which negative and positive outcomes were perceived as distinct categories by FRN. Against exploitable opponents, FRN determined the extent to which P3 generated neural gain for future events. Differential activation of the N1 – FRN – P3 processing chain provides a framework for understanding the behavioural dynamism observed during competitive decision making.

---

In environments where parties continually compete for mutually-exclusive outcomes, the minimization of losses and the maximization of wins is paramount (Niv, 2009). Within these contexts, loss minimization relies upon the ability to avoid exploitation. In the context of a simple, recursive non-transitive game like Rock, Paper, Scissors (RPS), the only way to guarantee the avoidance of exploitation is to operate in accordance with a mixed-equilibrium strategy (MES; Abe & Lee, 2011; Baek et al., 2013; Bi & Zhou, 2014; Loertscher, 2013). MES is characterized by selecting all three responses with equal weight across the trial series, and ensuring there are no contingencies between consecutive trials. Such behaviour renders the player unpredictable and hence unexploitable. While some species exhibit an approximation of MES behaviour under certain situations (pigeons; Sanabria & Thrailkill, 2009, and, monkeys; Lee, McGreevy & Barraclough, 2005), the demonstration of random performance in humans remains elusive (e.g., Neuringer, 1986; Terhune & Brugger, 2011). This is a result of the high cognitive demands of MES performance (Griessinger & Coricello, 2015) and the expectation that events and outcomes in the real world are not random but rather auto-correlated or ‘clumpy’ (Scheibehenne, Wilke & Todd, 2011).

One reliable precursor of when humans deviate from MES behavior- and are thus more likely to offer themselves up for exploitation-is following negative rather than positive outcomes (e.g., Dyson, Wilbiks, Sandhu, Papanicolaou & Lintag, 2016; Forder & Dyson, 2016). This predictability echoes principles of reinforcement learning such that positive outcomes are more likely to lead to behavioural repetition (*win-stay*) whereas negative outcomes are more likely to lead to behavioural change (*lose-shift*; Lee, McGreevy & Barraclough, 2005; Thorndike, 1911; Wang, Xu & Zhou, 2014). In the case of RPS, performance following negative outcomes (both *lose* and *draw* trials) lead to a decrease in *sta*y behaviour and an increase in *shift* behaviour. In contrast, performance following positive outcomes (*win* trials) tend to lead to a rough approximation of MES behaviour, but deviations from MES can be observed when the value of win is increased, making it more likely that the organism exhibits *win-stay* behavior (Forder & Dyson, 2016; see also Srihaput, Sundvall & Dyson, in preparation). Part of the reason why sub-optimal, exploitable *lose-shift* behaviour reliably occurs may be due to the self-imposed reduction in processing time allocated to decision making on trials following negative outcome (Dixon & Schreiber, 2004; Dyson, Sundvall, Forder & Douglas, 2018; Forder & Dyson, 2016; Verbruggen, Chambers, Lawrence & McLaren, 2017). Such ideas are also consistent with observations of *tilting* behaviour following loss in poker (e.g., Laakasuo et al., 2015), *chasing* behaviour following loss in roulette (e.g., Mitzenmacher & Upfal, 2005), and *post-reinforcement pauses* where gamblers revel in or ‘consume’ the current reward such that the initiation of the next trial takes longer following positive outcome (Dixon, MacLaren, Jarick, Fugelsang & Harrigan, 2013; see also Zheng et al., 2017).

To understand individual sensitivity to positive and negative outcomes at a neural level, the event-related potential (ERP) feedback-related negativity (FRN or fERN; Miltner, Brown & Coles, 1997) serves as a reliable marker. Maximal at fronto-central electrode sites and occurring approximately 200 – 300 ms after the on-set of feedback, FRN amplitudes are larger following negative relative to positive outcomes (e.g., Frank, Woroch & Curran, 2006; Gentsch, Ullsperger & Ullsperger, 2009; Holroyd, Hajack & Larsen, 2006; Nieuwenhuis, Holyord, Mol & Coles, 2004; Luft, 2014). Further modulations in FRN amplitude have also been observed between the negative and positive outcomes of others (Yeung, Holroyd & Cohen, 2005), and, as individual responsibility for outcome declines (Li, Jia, Feng, Liu, Suo & Li, 2010). Decreases in FRN difference between wins and losses for outcomes that cannot be attributed to the self (e.g., Yu & Zhou, 2006) therefore serve as a useful index regarding individual differences in the ‘motivational significance’ of feedback and the relative ownership of outcomes (Ma, Jin, Meng & Shen, 2014; Yeung et al., 2005). Consequently, FRN also served as a metric of interest in the comparisons between problem gamblers and controls (e.g., Ulrich & Hewig, in press), in an attempt to understand the characterization of problem gambling in terms of either neural hyper-(Oberg, Christie & Tata, 2011) or hypo-sensitivity (Lole, Gonsalvez & Barry, 2015).
