## Supplementary material for "Behavioural and neural limits in competitive decision making: The roles of outcome, opponency and observation": Data Experiment 1

### Sheet: behavioural data
		BEHAVIOURAL																						ERP
																								N1 Latency (ms)								N1 Amplitude (uV)											FRN Latency (ms)
		Play					Play					Win			Lose			Draw						Play			Observe					Play			Observe								Play			Observe
		Rock	Paper	Scissors			Win	Lose	Draw			Stay	Upgrade	Downgrade	Stay	Upgrade	Downgrade	Stay	Upgrade	Downgrade				Win	Lose	Draw	Win	Lose	Draw			Win	Lose	Draw	Win	Lose	Draw						Win	Lose	Draw	Win	Lose	Draw
	1	0.297778	0.351111	0.351111			0.302222	0.342222	0.355556			0.287879	0.30303	0.409091	0.118421	0.434211	0.447368	0.3875	0.2	0.4125			1	159.1	154.8	149.1	157.1	165.3	161.2			-1.36466	0.04284	-1.59898	1.68803	1.1336	-0.78373		-2.07172			1	226	228.556	226.778	247.667	294.111	290.778
	2	0.293333	0.337778	0.368889			0.315556	0.36	0.324444			0.642857	0.214286	0.142857	0.329114	0.43038	0.240506	0.342466	0.465753	0.191781			2	189.5	205.7	197.6	201.4	203.4	196.4			-1.14855	0.25532	-0.33383	1.19874	1.39229	1.22072		-1.74213			2	293.111	292.889	264.667	317.667	300	299
	3	0.328889	0.368889	0.302222			0.377778	0.284444	0.337778			0.428571	0.297619	0.27381	0.285714	0.365079	0.349206	0.386667	0.386667	0.226667			3	186.6	202.3	160.8	178.8	140.9	146.8			-4.77666	-4.64474	-3.01521	-0.81939	-1.92559	-1.72477		-3.33821			3	278.778	275.111	255.667	324	288.222	306.444
	4	0.346667	0.373333	0.28			0.302222	0.368889	0.328889			0.208955	0.41791	0.373134	0.109756	0.536585	0.353659	0.30137	0.315068	0.383562			4	182.2	189.3	179.4	188.6	187.7	186			-4.90175	-4.87642	-5.48473	-1.51037	-2.28592	-2.65588		-2.99094			4	276.778	325.222	326.667	345.667	321.667	333.111
	5	0.386667	0.324444	0.288889			0.28	0.324444	0.395556			0.580645	0.225806	0.193548	0.0694444	0.402778	0.527778	0.397727	0.329545	0.272727			5	131.6	133	129.2	132.2	129.6	131.6			5.65957	5.25913	4.20336	5.8993	5.90957	5.994		-0.445085			5	225	229.222	226.556	234.667	252.111	234
	6	0.337778	0.32	0.342222			0.311111	0.346667	0.342222			0.188406	0.173913	0.637681	0.194805	0.337662	0.467532	0.236842	0.394737	0.368421			6	199.4	186.8	191.4	142.5	152.5	164.7			0.72857	0.69862	1.43687	3.50802	2.17107	1.79458		-2.12595			6	311.444	263.778	264.778	308.889	325.111	326.889
	7	0.266667	0.333333	0.4			0.373333	0.373333	0.253333			0.542169	0.228916	0.228916	0.353659	0.341463	0.304878	0.298246	0.491228	0.210526			7	175.1	179.6	176.8	183.4	164.6	150.4			-0.0876	-0.76522	-0.48701	0.55624	-0.06769	0.49305		-0.670685			7	261.222	276.778	253.889	255.111	299.333	244.889
	8	0.288889	0.413333	0.297778			0.346667	0.337778	0.315556			0.246753	0.324675	0.428571	0.223684	0.302632	0.473684	0.333333	0.217391	0.449275			8	169.6	157.4	157.2	170.7	174.1	169.3			-5.6766	-2.89802	-3.69173	-2.58885	-2.59902	-2.09015		-1.69337			8	248.444	282.556	260.111	250.111	263.333	289.667
	9	0.382222	0.288889	0.328889			0.368889	0.302222	0.328889			0.0609756	0.573171	0.365854	0.0149254	0.686567	0.298507	0.0547945	0.643836	0.30137			9	162.5	149.5	161.4	150.4	152.8	151			-0.77725	0.02247	-1.91308	-1.50608	-0.5172	-0.80522		0.63425			9	248.889	247.222	284.222	277	246.667	237.778
	10	0.333333	0.404444	0.262222			0.342222	0.386667	0.271111			0.467532	0.272727	0.25974	0.209302	0.406977	0.383721	0.508475	0.186441	0.305085			10	174.7	186.4	175.4	183.3	151.8	159.8			4.0253	2.83061	2.84381	3.11992	4.8146	5.87817		-0.539305			10	294.889	253.889	236.556	273.889	283.333	231.667
	11	0.368889	0.364444	0.266667			0.364444	0.293333	0.342222			0.3125	0.475	0.2125	0.257576	0.333333	0.409091	0.407895	0.289474	0.302632			11	170.5	181.7	172.4	163.7	167.8	160.5			-0.00603	0.48898	1.23416	1.14614	1.65153	2.1273		-1.15736			11	301.111	295.222	284.889	304.778	293.444	289.889
	12	0.386667	0.32	0.293333			0.324444	0.351111	0.324444			0.342466	0.287671	0.369863	0.12987	0.415584	0.454545	0.180556	0.333333	0.486111			12	211.5	177.2	200.7	173.9	163.5	150.5			-2.80072	-1.71964	-2.26825	1.55783	1.36422	2.16246		-3.7212			12	281.667	296.111	257	330.778	301.778	285.556
	13	0.386667	0.302222	0.311111			0.333333	0.355556	0.311111			0.547945	0.232877	0.219178	0.3125	0.4125	0.275	0.550725	0.318841	0.130435			13	161	168.1	163.1	159.1	157.6	154.9			-1.58852	-0.11966	-3.17435	0.50166	-0.10511	-0.17676		-1.05236			13	232.333	245.111	241.111	244.111	264.889	242.444
	14	0.284444	0.404444	0.311111			0.382222	0.302222	0.315556			0.321429	0.416667	0.261905	0.411765	0.323529	0.264706	0.357143	0.442857	0.2			14	180.3	159.9	172.7	186.2	176	170.6			-0.72459	-0.59374	-0.38602	0.08543	0.12382	-0.28109		-0.76379			14	320.222	282	255.667	306.556	305.111	297.556
	15	0.324444	0.377778	0.297778			0.311111	0.391111	0.297778			0.176471	0.308824	0.514706	0.16092	0.333333	0.505747	0.283582	0.313433	0.402985			15	215.5	199.3	210.8	168.4	164.5	192.1			-0.37706	0.00739	-0.1149	-1.07811	-0.52843	-0.33406		0.618435			15	246.444	302.222	317.556	309.778	350	330.889
	16	0.502222	0.204444	0.293333			0.417778	0.253333	0.328889			0.55914	0.182796	0.258065	0.178571	0.410714	0.410714	0.246575	0.424658	0.328767			16	177.4	162.1	182.3	173.2	174.7	174.4			-0.1714	0.29507	-0.59694	1.54334	0.63093	0.58172		-1.0253			16	278.889	275.778	260.222	272.111	261.556	276.111
	17	0.351111	0.342222	0.306667			0.342222	0.32	0.337778			0.2	0.373333	0.426667	0.236111	0.402778	0.361111	0.226667	0.493333	0.28			17	213.7	206	212.1	200.2	207.8	197.8			-0.23409	0.26821	0.54698	0.9382	1.09628	1.22591		-1.00018			17	266.111	281.556	266.556	312.111	286.111	275.444
	18	0.257778	0.346667	0.395556			0.333333	0.342222	0.324444			0.256757	0.405405	0.337838	0.197368	0.421053	0.381579	0.152778	0.472222	0.375			18	168.9	164.2	169.4	162.8	178.7	166.8			-1.65436	-1.44443	-2.12512	0.60712	1.2634	0.9211		-2.48466			18	275.778	298.667	271.889	315.222	315.889	327.444
	19	0.377778	0.346667	0.275556			0.324444	0.333333	0.342222			0.465753	0.328767	0.205479	0.30137	0.369863	0.328767	0.368421	0.394737	0.236842			19	189.8	174.1	172.5	168.5	154.4	152.8			0.93174	0.66226	0.31894	0.3153	2.07279	0.71776		-0.397045			19	277.667	278	244.111	291.778	277.222	307.889
	20	0.364444	0.204444	0.431111			0.32	0.306667	0.373333			0.157143	0.557143	0.285714	0.275362	0.362319	0.362319	0.180723	0.39759	0.421687			20	172.1	161.4	177.6	165.1	162.9	170.9			-0.54269	-1.01918	-2.01034	1.09328	1.32576	-0.99173		-1.99045			20	307.667	287.889	274.889	277.667	273.222	250.333
	21	0.333333	0.377778	0.288889			0.32	0.324444	0.355556			0.0571429	0.457143	0.485714	0.0821918	0.383562	0.534247	0.0886076	0.455696	0.455696			21	148	161.5	174.3	172.8	140.3	159.1			-0.52343	-0.54939	-0.93903	0.57756	1.2795	0.30174		-1.46494			21	309.111	262.778	284.111	285.556	267.444	275.333
	22	0.333333	0.351111	0.315556			0.355556	0.293333	0.351111			0.153846	0.320513	0.525641	0.439394	0.287879	0.272727	0.102564	0.435897	0.461538			22	167.3	149.3	153.6	169.1	136.3	133.8			2.31544	2.73731	4.25663	2.82386	3.24547	1.96649		-0.50829			22	278.889	282.444	250.556	281.889	305.556	314.444
	23	0.311111	0.351111	0.337778			0.328889	0.328889	0.342222			0.056338	0.521127	0.422535	0.108108	0.445946	0.445946	0.142857	0.38961	0.467532			23	181	170.5	164.4	184.7	178.8	171.4			-4.63141	-3.92363	-3.0026	-1.64371	-1.70753	-2.17945		-2.6019			23	302.778	284.444	268.778	306.778	301.333	299.333
	24	0.355556	0.32	0.324444			0.293333	0.324444	0.382222			0.19697	0.454545	0.348485	0.253521	0.450704	0.295775	0.305882	0.529412	0.164706			24	172.8	174.7	170.3	176.7	181.6	182.3			1.54312	1.59528	1.60918	3.66713	2.43976	2.70853		-1.48424			24	305.778	330	282.889	331.778	339.889	337.222
	25	0.293333	0.382222	0.324444			0.386667	0.355556	0.257778			0.117647	0.4	0.482353	0.325	0.3375	0.3375	0.333333	0.263158	0.403509			25	197.4	195.3	193.6	199.7	213.4	195.5			-1.8454	-1.32818	-1.02901	-0.02991	0.22787	0.0923		-1.68577			25	321.889	344.889	315	347.889	336.889	317.444
	26	0.36	0.351111	0.288889			0.315556	0.293333	0.391111			0.115942	0.333333	0.550725	0.257576	0.272727	0.469697	0.206897	0.344828	0.448276			26	167.1	178.9	163.6	171.6	183.3	162.9			-1.05125	-1.47279	-0.42435	-1.08307	-0.79468	-0.33913		-0.323145			26	310.778	312.667	313	348.333	326.667	337.222
	27	0.391111	0.368889	0.24			0.355556	0.306667	0.337778			0.746835	0.177215	0.0759494	0.132353	0.5	0.367647	0.346667	0.413333	0.24			27	171.1	174.9	173.6	178.5	179	185.3			-1.15435	0.42186	-1.07623	-0.74919	0.54079	-0.71997		-0.262045			27	273.889	324	274.778	270.333	307.556	285.556
	28	0.4	0.324444	0.275556			0.355556	0.333333	0.311111			0.74359	0.102564	0.153846	0.216216	0.5	0.283784	0.542857	0.285714	0.171429			28	202	185.7	193.4	202.7	193.7	209.2			-2.67777	-0.51661	-2.08694	0.83631	1.32596	1.04315		-2.67833			28	245.889	266.667	248.778	286.444	272.222	282.333
	29	0.426667	0.306667	0.266667			0.36	0.293333	0.346667			0.407407	0.271605	0.320988	0.0625	0.390625	0.546875	0.181818	0.454545	0.363636			29	152	184.5	192	188.2	169.2	189.4			-0.47491	0.32298	-1.71398	0.04792	1.18365	-0.5424		-0.69175			29	276.556	284.333	276.111	283.556	270	257.778
	30	0.48	0.266667	0.253333			0.364444	0.324444	0.311111			0.407407	0.135802	0.45679	0.109589	0.410959	0.479452	0.176471	0.264706	0.558824			30	174.5	162.8	170.5	187.3	187.3	176.7			-5.82465	-4.41668	-5.26964	0.63558	0.83468	0.55215		-5.8558			30	330.556	276.111	308.667	297.889	319	298
	31	0.368889	0.364444	0.266667			0.355556	0.337778	0.306667			0.384615	0.166667	0.448718	0.186667	0.266667	0.546667	0.289855	0.289855	0.42029			31	178	182.8	176.6	183.3	179.5	171.7			-0.14108	-0.19307	-0.33711	-0.11689	0.86003	0.92531		-0.538645			31	277.333	328.889	274.889	309.111	312.222	293.333
	32	0.351111	0.342222	0.306667			0.36	0.337778	0.302222			0.2125	0.4125	0.375	0.202703	0.459459	0.337838	0.176471	0.529412	0.294118			32	164.1	155.3	140.2	143.9	147.2	139.7			1.96195	3.77078	2.73467	1.7427	0.5443	2.72325		1.72287			32	259.556	264.444	264.444	272.778	280.889	278.667
	33	0.337778	0.342222	0.32			0.382222	0.306667	0.311111			0.517647	0.282353	0.2	0.0149254	0.552239	0.432836	0.1	0.471429	0.428571			33	173.1	156.9	165.5	179.1	169.9	170.9			1.15684	1.4953	0.20912	0.31036	1.21329	-0.1819		0.564245			33	299.556	313.333	298.444	317.667	309.222	296.556
	34	0.337778	0.342222	0.32			0.284444	0.355556	0.36			0.296875	0.34375	0.359375	0.192308	0.346154	0.461538	0.2625	0.375	0.3625			34	206.1	208.5	199.2	202.6	210.8	207.2			-1.77571	-0.56658	-0.7799	-0.42427	0.57977	0.99674		-1.24889			34	263	316.222	279.333	327.889	330.667	336.444
	35	0.493333	0.235556	0.271111			0.297778	0.32	0.382222			0.430769	0.276923	0.292308	0.450704	0.295775	0.253521	0.27907	0.465116	0.255814			35	176.1	166.3	162.1	168.3	176.4	162			-0.56711	0.69255	-0.72707	0.65921	0.38036	-0.19946		-0.457065			35	346.556	295.556	288.889	315.333	299.222	315.333
	36	0.324444	0.32	0.355556			0.328889	0.311111	0.36			0.202703	0.256757	0.540541	0.333333	0.289855	0.376812	0.151899	0.253165	0.594937			36	192	187.9	174.7	198.2	194.9	171.1			-4.52687	-3.39044	-3.37078	-1.36333	-1.52249	-1.8395		-2.51575			36	326.667	259.222	259.444	312.222	289.333	290.444
																								178.156	174.85	174.431	175.45	171.45	169.353			-0.936221	-0.349207	-0.793428	0.615167	0.765323	0.516145						282.812	285.105	271.164	297.083	296.423	291.478
																								3.08555	3.01378	3.03513	2.90045	3.46061	3.2168			0.418706	0.369439	0.376857	0.285556	0.290369	0.316493						5.04115	4.64416	4.12102	4.98268	4.27592	5.10054

### Sheet: erp data
	ERP
	N1 Latency (ms)								N1 Amplitude (uV)											FRN Latency (ms)								FRN Amplitude (uV)																		N1 DIFFERENCE			FRN DIFFERENCE
																																														AMPLITUDE			AMPLITUDE
	Play			Observe					Play			Observe								Play			Observe					Play			Observe
	Win	Lose	Draw	Win	Lose	Draw			Win	Lose	Draw	Win	Lose	Draw						Win	Lose	Draw	Win	Lose	Draw			Win	Lose	Draw	Win	Lose	Draw
1	159.1	154.8	149.1	157.1	165.3	161.2			-1.36466	0.04284	-1.59898	1.68803	1.1336	-0.78373		-2.07172			1	226	228.556	226.778	247.667	294.111	290.778			2.796	1.53411	1.22286	-2.13646	-1.27981	-1.67941													-2.07172			-2.11853
2	189.5	205.7	197.6	201.4	203.4	196.4			-1.14855	0.25532	-0.33383	1.19874	1.39229	1.22072		-1.74213			2	293.111	292.889	264.667	317.667	300	299			0.599133	0.654067	-0.232322	-2.25646	-2.19253	-1.43509													-1.74213			-0.00898889
3	186.6	202.3	160.8	178.8	140.9	146.8			-4.77666	-4.64474	-3.01521	-0.81939	-1.92559	-1.72477		-3.33821			3	278.778	275.111	255.667	324	288.222	306.444			4.31214	4.80707	4.76039	0.780322	1.55307	1.34523													-3.33821			-0.277822
4	182.2	189.3	179.4	188.6	187.7	186			-4.90175	-4.87642	-5.48473	-1.51037	-2.28592	-2.65588		-2.99094			4	276.778	325.222	326.667	345.667	321.667	333.111			3.90456	3.33889	2.20872	0.127478	-0.310711	0.602578													-2.99094			-0.127478
5	131.6	133	129.2	132.2	129.6	131.6			5.65957	5.25913	4.20336	5.8993	5.90957	5.994		-0.445085			5	225	229.222	226.556	234.667	252.111	234			5.29469	4.26818	3.8612	0.2208	1.36742	0.627889													-0.445085			-2.17313
6	199.4	186.8	191.4	142.5	152.5	164.7			0.72857	0.69862	1.43687	3.50802	2.17107	1.79458		-2.12595			6	311.444	263.778	264.778	308.889	325.111	326.889			0.931311	-0.736267	0.5716	-1.91607	-1.57001	0.173578													-2.12595			-2.01363
7	175.1	179.6	176.8	183.4	164.6	150.4			-0.0876	-0.76522	-0.48701	0.55624	-0.06769	0.49305		-0.670685			7	261.222	276.778	253.889	255.111	299.333	244.889			1.04147	0.0578667	1.04512	-0.415844	-1.11658	-0.443456													-0.670685			-0.282867
8	169.6	157.4	157.2	170.7	174.1	169.3			-5.6766	-2.89802	-3.69173	-2.58885	-2.59902	-2.09015		-1.69337			8	248.444	282.556	260.111	250.111	263.333	289.667			3.56088	1.21648	1.84144	0.696222	-0.483656	-1.46076													-1.69337			-1.16452
9	162.5	149.5	161.4	150.4	152.8	151			-0.77725	0.02247	-1.91308	-1.50608	-0.5172	-0.80522		0.63425			9	248.889	247.222	284.222	277	246.667	237.778			0.850811	-0.718233	2.30934	1.40536	0.176689	0.1433													0.63425			-0.340378
10	174.7	186.4	175.4	183.3	151.8	159.8			4.0253	2.83061	2.84381	3.11992	4.8146	5.87817		-0.539305			10	294.889	253.889	236.556	273.889	283.333	231.667			-0.712456	2.01716	-0.631544	-2.53169	-2.95409	-3.0092													-0.539305			3.15201
11	170.5	181.7	172.4	163.7	167.8	160.5			-0.00603	0.48898	1.23416	1.14614	1.65153	2.1273		-1.15736			11	301.111	295.222	284.889	304.778	293.444	289.889			-0.438378	-1.18739	-2.24776	-1.76367	-2.91259	-2.5711													-1.15736			0.399911
12	211.5	177.2	200.7	173.9	163.5	150.5			-2.80072	-1.71964	-2.26825	1.55783	1.36422	2.16246		-3.7212			12	281.667	296.111	257	330.778	301.778	285.556			2.90692	0.127867	0.571889	-2.77914	-2.61381	-2.53396													-3.7212			-2.94439
13	161	168.1	163.1	159.1	157.6	154.9			-1.58852	-0.11966	-3.17435	0.50166	-0.10511	-0.17676		-1.05236			13	232.333	245.111	241.111	244.111	264.889	242.444			-0.0502333	-0.448678	1.00269	-1.39892	-1.36638	-1.47807													-1.05236			-0.430989
14	180.3	159.9	172.7	186.2	176	170.6			-0.72459	-0.59374	-0.38602	0.08543	0.12382	-0.28109		-0.76379			14	320.222	282	255.667	306.556	305.111	297.556			1.90292	3.00436	0.522367	0.350211	0.894022	-0.1458													-0.76379			0.557622
15	215.5	199.3	210.8	168.4	164.5	192.1			-0.37706	0.00739	-0.1149	-1.07811	-0.52843	-0.33406		0.618435			15	246.444	302.222	317.556	309.778	350	330.889			4.1042	0.592167	1.27943	1.64967	1.10346	-0.608578													0.618435			-2.96582
16	177.4	162.1	182.3	173.2	174.7	174.4			-0.1714	0.29507	-0.59694	1.54334	0.63093	0.58172		-1.0253			16	278.889	275.778	260.222	272.111	261.556	276.111			2.92289	1.90652	2.71226	0.615111	1.73357	2.93111													-1.0253			-2.13482
17	213.7	206	212.1	200.2	207.8	197.8			-0.23409	0.26821	0.54698	0.9382	1.09628	1.22591		-1.00018			17	266.111	281.556	266.556	312.111	286.111	275.444			1.99619	-0.502744	0.0486444	-2.11323	-1.32578	-1.95393													-1.00018			-3.28639
18	168.9	164.2	169.4	162.8	178.7	166.8			-1.65436	-1.44443	-2.12512	0.60712	1.2634	0.9211		-2.48466			18	275.778	298.667	271.889	315.222	315.889	327.444			1.8857	-1.04429	0.673078	-0.7982	-2.52646	-1.41392													-2.48466			-1.20173
19	189.8	174.1	172.5	168.5	154.4	152.8			0.93174	0.66226	0.31894	0.3153	2.07279	0.71776		-0.397045			19	277.667	278	244.111	291.778	277.222	307.889			-0.894311	-1.28506	-0.460022	-0.506333	-1.86761	-2.55288													-0.397045			0.970533
20	172.1	161.4	177.6	165.1	162.9	170.9			-0.54269	-1.01918	-2.01034	1.09328	1.32576	-0.99173		-1.99045			20	307.667	287.889	274.889	277.667	273.222	250.333			0.641378	0.641556	-0.186944	-1.65957	-1.10496	-0.227578													-1.99045			-0.554433
21	148	161.5	174.3	172.8	140.3	159.1			-0.52343	-0.54939	-0.93903	0.57756	1.2795	0.30174		-1.46494			21	309.111	262.778	284.111	285.556	267.444	275.333			0.807344	-0.498911	0.0272222	-1.04596	-1.0858	-0.113811													-1.46494			-1.26641
22	167.3	149.3	153.6	169.1	136.3	133.8			2.31544	2.73731	4.25663	2.82386	3.24547	1.96649		-0.50829			22	278.889	282.444	250.556	281.889	305.556	314.444			-2.42883	-3.32049	-2.9598	-3.24256	-4.51112	-3.04172													-0.50829			0.376911
23	181	170.5	164.4	184.7	178.8	171.4			-4.63141	-3.92363	-3.0026	-1.64371	-1.70753	-2.17945		-2.6019			23	302.778	284.444	268.778	306.778	301.333	299.333			4.20384	-0.196178	-0.423456	-2.63479	-3.69092	-3.07198													-2.6019			-3.34389
24	172.8	174.7	170.3	176.7	181.6	182.3			1.54312	1.59528	1.60918	3.66713	2.43976	2.70853		-1.48424			24	305.778	330	282.889	331.778	339.889	337.222			-0.959856	-0.4374	-2.04303	-1.56239	-2.43631	-1.05181													-1.48424			1.39638
25	197.4	195.3	193.6	199.7	213.4	195.5			-1.8454	-1.32818	-1.02901	-0.02991	0.22787	0.0923		-1.68577			25	321.889	344.889	315	347.889	336.889	317.444			2.04149	0.785578	0.805711	0.3463	-1.59464	-2.3636													-1.68577			0.685033
26	167.1	178.9	163.6	171.6	183.3	162.9			-1.05125	-1.47279	-0.42435	-1.08307	-0.79468	-0.33913		-0.323145			26	310.778	312.667	313	348.333	326.667	337.222			1.00483	2.01564	0.984444	-1.62548	-1.55727	-1.28648													-0.323145			0.9426
27	171.1	174.9	173.6	178.5	179	185.3			-1.15435	0.42186	-1.07623	-0.74919	0.54079	-0.71997		-0.262045			27	273.889	324	274.778	270.333	307.556	285.556			-3.76438	-2.22253	-1.30413	1.21153	-3.34657	-0.966111													-0.262045			6.09994
28	202	185.7	193.4	202.7	193.7	209.2			-2.67777	-0.51661	-2.08694	0.83631	1.32596	1.04315		-2.67833			28	245.889	266.667	248.778	286.444	272.222	282.333			6.7279	3.04966	5.0393	0.423978	0.506233	1.09044													-2.67833			-3.7605
29	152	184.5	192	188.2	169.2	189.4			-0.47491	0.32298	-1.71398	0.04792	1.18365	-0.5424		-0.69175			29	276.556	284.333	276.111	283.556	270	257.778			-0.0995	0.881144	1.81289	-2.82426	-4.63741	-0.847033													-0.69175			2.7938
30	174.5	162.8	170.5	187.3	187.3	176.7			-5.82465	-4.41668	-5.26964	0.63558	0.83468	0.55215		-5.8558			30	330.556	276.111	308.667	297.889	319	298			7.0533	5.18944	9.11782	-0.0650111	0.275633	0.254356													-5.8558			-2.2045
31	178	182.8	176.6	183.3	179.5	171.7			-0.14108	-0.19307	-0.33711	-0.11689	0.86003	0.92531		-0.538645			31	277.333	328.889	274.889	309.111	312.222	293.333			-1.37669	-0.7244	-0.9521	-3.34124	-3.50608	-3.23183													-0.538645			0.817122
32	164.1	155.3	140.2	143.9	147.2	139.7			1.96195	3.77078	2.73467	1.7427	0.5443	2.72325		1.72287			32	259.556	264.444	264.444	272.778	280.889	278.667			-1.55521	-2.24752	-1.73971	-3.21618	-5.15467	-2.55991													1.72287			1.24618
33	173.1	156.9	165.5	179.1	169.9	170.9			1.15684	1.4953	0.20912	0.31036	1.21329	-0.1819		0.564245			33	299.556	313.333	298.444	317.667	309.222	296.556			-2.19616	-4.16914	-1.70894	-3.09211	-5.41431	-3.37342													0.564245			0.349211
34	206.1	208.5	199.2	202.6	210.8	207.2			-1.77571	-0.56658	-0.7799	-0.42427	0.57977	0.99674		-1.24889			34	263	316.222	279.333	327.889	330.667	336.444			6.81149	3.82149	4.97256	0.947856	0.702444	-0.243944													-1.24889			-2.74459
35	176.1	166.3	162.1	168.3	176.4	162			-0.56711	0.69255	-0.72707	0.65921	0.38036	-0.19946		-0.457065			35	346.556	295.556	288.889	315.333	299.222	315.333			-0.7723	-3.22766	-2.39612	-3.06329	-3.1999	-2.95319													-0.457065			-2.31874
36	192	187.9	174.7	198.2	194.9	171.1			-4.52687	-3.39044	-3.37078	-1.36333	-1.52249	-1.8395		-2.51575			36	326.667	259.222	259.444	312.222	289.333	290.444			0.221689	-0.667211	0.0419667	-1.1741	-1.28899	-1.34131													-2.51575			-0.774011
	178.156	174.85	174.431	175.45	171.45	169.353			-0.936221	-0.349207	-0.793428	0.615167	0.765323	0.516145						282.812	285.105	271.164	297.083	296.423	291.478			1.47985	0.452087	0.837418	-1.06634	-1.57601	-1.13309
	3.08555	3.01378	3.03513	2.90045	3.46061	3.2168			0.418706	0.369439	0.376857	0.285556	0.290369	0.316493						5.04115	4.64416	4.12102	4.98268	4.27592	5.10054			0.4447	0.377027	0.409432	0.255646	0.319758	0.249062

### Sheet: questionnaire data
				ENGAGEMENT
	EMPATHY			Play	Observe	DIFF
1	2.3125			2.88889	1.38889	1.5
2	2.8125			1.11111	1	0.111111
3	3.3125			2.33333	2.5	-0.166667
4	2.5			1	1.55556	-0.555556
5	3.75			1.77778	1.27778	0.5
6	3.0625			1.55556	1.83333	-0.277778
7	3			1.66667	1.33333	0.333333
8	2.4375			2.44444	2.11111	0.333333
9	3.3125			2.61111	1.5	1.11111
10	3.4375			1.55556	1.94444	-0.388889
11	3.3125			1.66667	1.5	0.166667
12	3.25			0.944444	1.05556	-0.111111
13	2.8125			1.61111	1.5	0.111111
14	3			2.16667	1.72222	0.444444
15	3.75			1.94444	2.11111	-0.166667
16	3.375			2	2.27778	-0.277778
17	3.4375			1.88889	1.88889	0
18	3.4375			0.944444	1	-0.0555556
19	3			1.33333	1.61111	-0.277778
20	2.9375			2.22222	1.61111	0.611111
21	3.0625			1.72222	1.94444	-0.222222
22	3.25			1.27778	1.22222	0.0555556
23	3.125			1.83333	1.72222	0.111111
24	3.8125			1.27778	1.05556	0.222222
25	3			2.94444	2.72222	0.222222
26	2.9375			2.55556	2.38889	0.166667
27	1.9375			1.83333	1.61111	0.222222
28	3.5625			2.22222	2.05556	0.166667
29	2.8125			2.11111	2.61111	-0.5
30	3.375			1.77778	1.16667	0.611111
31	3.125			1.22222	1.11111	0.111111
32	2.5625			1.27778	1.22222	0.0555556
33	3.5			1.94444	1.88889	0.0555556
34	3.4375			2.11111	1.11111	1
35	3.25			1.77778	1.72222	0.0555556
36	2.25			2.05556	1.55556	0.5
